# “Integrative Genomic Analysis for the Bioprospection of Regulators and Accessory Enzymes Associated with Cellulose Degradation in a Filamentous Fungus (*Trichoderma harzianum*)”

**DOI:** 10.1101/731323

**Authors:** Jaire A. Ferreira Filho, Maria Augusta C. Horta, Clelton A. dos Santos, Deborah A. Almeida, Natália F. Murad, Juliano S. Mendes, Danilo A. Sforça, Claudio Benício C. Silva, Aline Crucello, Anete P. de Souza

## Abstract

**Background:** Unveiling fungal genome structure and function reveals the potential biotechnological use of fungi. *Trichoderma harzianum* is a powerful CAZyme-producing fungus. We studied the genomic regions in *T. harzianum* IOC3844 containing CAZyme genes, transcription factors and transporters.

**Results:** We used bioinformatics tools to mine the *T. harzianum* genome for potential genomics, transcriptomics, and exoproteomics data and coexpression networks. The DNA was sequenced by PacBio SMRT technology for multi-omics data analysis and integration. In total, 1676 genes were annotated in the genomic regions analyzed; 222 were identified as CAZymes in *T. harzianum* IOC3844. When comparing transcriptome data under cellulose or glucose conditions, 114 genes were differentially expressed in cellulose, with 51 CAZymes. CLR2, a transcription factor physically and phylogenetically conserved in *T. harzianum* spp., was differentially expressed under cellulose conditions. The genes induced/repressed under cellulose conditions included those important for plant biomass degradation, including CIP2 of the CE15 family and a copper-dependent LPMO of the AA9 family.

**Conclusions:** Our results provide new insights into the relationship between genomic organization and hydrolytic enzyme expression and regulation in *T. harzianum* IOC3844. Our results can improve plant biomass degradation, which is fundamental for developing more efficient strains and/or enzymatic cocktails for the production of hydrolytic enzymes.
