## Additional file 2 for "“Integrative Genomic Analysis for the Bioprospection of Regulators and Accessory Enzymes Associated with Cellulose Degradation in a Filamentous Fungus (*Trichoderma harzianum*)”"

### Sheet: BACs-gene
Genomic Region	ID	Accession numbers	Size (Kb)	Genes	CAZy	Oligos/Screening
utg7180000000016_1	Seq1	MK861589	43899	11	1	F:CGACTCTCACGTCATCCTGA R:TGTACGCACCGATCTTCTTG
utg7180000000017_2	Seq2	MK861590	91399	27	2	F:GTGGTGCTCCTCCTTCTCAG R:CAGCGTTGCTAAGACAAGCA
utg3176095	Seq3	MK861591	152535	47	3	F:TTACACCAAGCCCAAGGTTC R:TCTTCCTCAGAGCGGTGAAT
utg3176100	Seq4	MK861592	109512	32	5	F:TACTGGCGTGATGTGGATGT R:TATTCGGCATAACCCTCGAC
utg3176104	Seq5	MK861593	75465	24	3	F:CACGGAGCCGTCTTATCAAT R:AAGTCTCGCCCTTCTTCACA
utg3176113	Seq6	MK861594	75034	22	4	F:AAGGGTGTTGATTGGCAGAC R:TACTGGTTTTGGCCTTGGAC
utg3176118	Seq7	MK861595	78267	22	5	F:TCGTCAAGGGCTACTTTGCT R:GCGTTTGAGGGTGGTGTAGT
utg3176123	Seq8	MK861596	86783	26	8	F:CTGGAGAATTCCGACACCAT R:CGATCCTTTGACCCCTTGTA
utg3176126	Seq9	MK861597	93144	26	3	F:AGCGGAGCATCTTGGACTAA R:GATAGCCATGCCCTGGTAAA
utg3176131	Seq10	MK861598	67949	17	1	F:CAAGACGATGCGTCACAACT R:CCCAGTATCCGAAATCTCCA
utg3176141	Seq11	MK861599	79859	26	3	F:CTCCTTGGGTTGCAAATGTT R:CCAGTGCATGGTTTGTTGAC
utg3176144	Seq12	MK861600	98314	32	3	F:AGCTTGCGCTATCATCCAGT R:TGGCAGTTTCCCAATACACA
utg3176153	Seq13	MK861601	106246	29	2	F:GACGTCTACGTGGGATACCG R:CAGCTTGGAAAAGGCAAAAG
utg3176156	Seq14	MK861602	92205	30	10	F:AATCCCGTCGTGTTGAAAAG R:CGTAGTTGCTGGAGGAGACC
utg3176159	Seq15	MK861603	91869	27	4	F:TCAGCTCCAATTAGCCCATC R:CCAGGTCAAAAGCAAAGCTC
utg3176162	Seq16	MK861604	93235	28	1	F:GAAGCACGAAGGAGACAAGG R:TATGGCCACCAACTCTTTCC
utg3176166	Seq17	MK861605	93597	28	6	F:CCGCAGAAGGAAAAGTCAAG R:ACCACACTCATCCGACACAA
utg3176171	Seq18	MK861606	99087	29	3	F:CTGTGCTCCCTTGTCTGTCA R:AACTTGACAACGTCCGTTCC
utg3176174	Seq19	MK861607	85787	26	2	F:ACATGAAGATGGCCGAGAAC R:CTGCTGGTTGTTCAGTCGAA
utg3176178	Seq20	MK861608	105543	23	1	F:TCCAGATCCCTGATCGTTTC R:AGCGCAATAGAGCACAACCT
utg3176196	Seq21	MK861609	150125	51	12	F:AGGGACAGACGACCATCAAC R:CAAGGGCAGTGCCTTCTTAG
utg3176199	Seq22	MK861610	83227	21	2	F:CGCACGAGTATCTTCAACGA R:TCGGCAATATCCCGTAAAAG
utg3176202	Seq23	MK861611	103713	36	2	F:CCCGATGACCCTCACTTCTA R:AGTCCAGCGTCTGTGTGTTG
utg3176205	Seq24	MK861612	97664	29	8	F:CGTTTCAACGGACCAAAAGT R:ACGCCGTTTTTAATCAGTGG
utg3176215	Seq25	MK861613	89645	30	7	F:CTACCGAACTCAGCGTGTCA R:ATCCCTCCACAGCAACAATC
utg3176218	Seq26	MK861614	85989	18	3	F:GAGCTTGAGGGCACAGTTTC R:GCTCTTGGGCTTCTGCATAC
utg3176221	Seq27	MK861615	82773	27	4	F:CTCATCCTCGGCTTGTTCAT R:TGTCCAGCTTATGCGATTCA
utg3176235	Seq28	MK861616	86796	27	3	F:TCTGCTCAAGAACGCTCTCA R:GGATCGTTGCTCCCTGAATA
utg3176246	Seq29	MK861617	87980	24	1	F:TTGCAGTACCGACATGGTGT R:GCCCACAACGTTCATTTCTT
utg3176252	Seq30	MK861618	112783	28	5	F:CTTTGGGTGTGACATTGACG R:TGTAGGATCCCCAGTTGAGC
utg3176256	Seq31	MK861619	91601	24	3	F:ACCTGCAGACCGGAACATAC R:TTTCACAAGTCCGTCGTCTG
utg3176259	Seq32	MK861620	104312	31	7	F:TTTCATCCTGCTGTCTGACG R:TCAGGGGTCCAGTTGATCTC
utg3176273	Seq33	MK861621	96401	32	9	F:AGTGCGAAACTCTCCCAGAA R:AGCCTTCAACAGCAACGACT
utg3176276	Seq34	MK861622	90117	30	5	F:ACGCCTGGATATCTCTGTGG R:GCGTTGGGACTAATCTGCAT
utg3176279	Seq35	MK861623	81836	22	3	F:ACGGACCATGCTATTTACGC R:CGGTAGAGCTGAGACCCTTG
utg3176288	Seq36	MK861624	117706	31	2	F:CGAGCAGTATGAGCCATTCA R:ACCGTAGCAGCGACATTCTT
utg3176311	Seq37	MK861625	106607	30	6	F:GGTGGCAATGGCTATTCAGT R:AGCAGCCGAGTTGAGTGAGT
utg3176317	Seq38	MK861626	101294	27	5	F:AAGAAGCTTTCACCGCAAAA R:CCGAGCTGCTTGAATTTACC
utg3176320	Seq39	MK861627	96734	34	1	F:AAAGTCCATCGCTCGTGTCT R:AGTGTTGCGCTTCTTGGTCT
utg3176350	Seq40	MK861628	108904	33	6	F:TCACGCAAGACGACATTAGC R:AGAACTCGCCTTCTTGGACA
utg3176354	Seq41	MK861629	98700	26	4	F:GAACAGGGAGACCTGATCCA R:TGGGGTAGGAGTTGTGGAAG
utg3176357	Seq42	MK861630	93002	28	3	F:GCCTGAAGACCACTCTCGTC R:GGGGTTGCCAACAAAGTAGA
utg3176367	Seq43	MK861631	80641	32	10	F:CGCCATGATATCTGTGTTCG R:CCCAATGCAACTTTCTCCAT
utg3176383	Seq44	MK861632	83191	31	6	F:CAATTTCTAGCCGCTCCTTG R:ATCACCACAGACCATGACGA
utg3176386	Seq45	MK861633	85526	26	1	F:GAGGCAAGCTCACCAAGAAC R:GGAAAATGGGCGTAGACGTA
utg3176389	Seq46	MK861634	101874	24	2	F:AGTTTTGTGGGCAAATACGC R:CAGGGCACTTTTCACAGGAT
utg7180000000002_4	Seq47	MK861635	97945	26	2	F:ACAACACCAACGCCTACACA R:GGCCTGATCCAATAACTCCA
utg7180000000003_1	Seq48	MK861636	97823	25	3	F:ATGTTGGAACTCTGCCCATC R:CGTGCTACCAAACACAATGG
utg7180000000004_3	Seq49	MK861637	108041	39	6	F:TTGCCCCTACCAACTTCAAC R:AAGCCGACAACAATCATTCC
utg7180000000006_1	Seq50	MK861638	108354	27	3	F:TCCCACTCCCACTCCTACAC R:TCGCACTTCTTGATGGTCTG
utg7180000000006_7	Seq51	MK861639	83220	28	4	F:GCTGGGAGAAGCTCAACAAC R:CAGCTGTTGCCAGAGGTGTA
utg7180000000010_1	Seq52	MK861640	106759	32	1	F:CTCAAGCCGATTCTGAGTCC R:TTCAAGACGCTGTTGTCGTC
utg7180000000010_8	Seq53	MK861641	83550	20	3	F:GTTCGACTTGGGTTTCCGTA R:TAAGCGACTTGGTTCCTGCT
utg7180000000012_2	Seq54	MK861642	93894	25	3	F:CGGCATGTACAGCTTCTTCA R:CTTGAGAGTTGCGGATGTCA
utg7180000000013_9	Seq55	MK861643	54358	16	2	F:ACGGCGTCATTGGAAACTAC R:TCTTGGTCAGAGTCGTCGTG
utg3176107	Seq56	MK861644	84781	23	3	F:ACAGAGCTAGCATGCCGATT R:TACTGGTTTTGGCCTTGGAC
utg3176136	Seq57	MK861645	100749	20	2	F:GATTGAGGCCATATCGCTGT R:GTAGACGTCGGACACGGAAA
utg3176189	Seq58	MK861646	103251	15	4	F:ACGTCAACAACCCAGGCTAC R:ACCTCGTTGCCAGAGAAGAA
utg3176210	Seq59	MK861647	138383	24	7	F:GCTGGTCAAACGCTTTCTTC R:TACCAAATCCAGTGCCAACA
utg3176225	Seq60	MK861648	67891	11	1	F:CGTACGAGTCCTTGGCTCTC R:GTCGGTGATGATGTCTGTGG
utg7180000000001_1	Seq61	MK861649	125980	36	4	F:CAGGCCTTTTCTTTCGAGTG R:ACCAGAGAGCCTGATGTGCT
utg7180000000002_8	Seq62	MK861650	87861	25	2	F:GCCTCCAACACGGTTACAAT R:AGCAGGCGTAATAGCCTTGA
