## Additional file 5 for "“Integrative Genomic Analysis for the Bioprospection of Regulators and Accessory Enzymes Associated with Cellulose Degradation in a Filamentous Fungus (*Trichoderma harzianum*)”"

### Sheet: CAZymes
qSeqID	sSeqID	CAZyme	qStart	qEnd	sStart	sEnd	evalue	score	pident	nident	mismatch	qcovs
771	CEF74605.1|AA1	AA1	7	612	9	600	4e-179	1368	46.17	283	302	99
170	CCE78992.1|AA1_2	AA1_2	1	623	1	615	0.0	1497	46.84	296	310	99
511	AGE89883.1|AA10	AA10	229	305	1	77	5e-34	333	79.22	61	16	100
575	CCT67099.1|AA11	AA11	1	426	1	404	6e-135	1031	53.42	242	135	100
813	ANJ40462.1|AA2	AA2	5	752	14	725	0.0	2286	61.78	464	245	98
1047	BAP35347.1|AA3	AA3	62	452	6	385	6e-16	211	25.31	101	271	80
322	EAA61740.1|AA3_2	AA3_2	70	281	3	220	1e-21	250	30.87	71	129	74
989	AEO67525.1|AA3_2	AA3_2	1	581	1	579	0.0	1784	56.80	330	249	100
1482	SMQ49497.1|AA3_2	AA3_2	55	396	571	887	4e-10	163	25.28	89	218	70
773	ANH22787.1|AA3_3	AA3_3	1	614	1	614	0.0	1962	60.71	374	238	99
817	ALQ50981.1|AA4	AA4	130	586	12	506	7e-12	177	22.14	114	323	76
1498	AEO70370.1|AA5_1	AA5_1	1	1117	1	1116	0.0	3546	61.11	693	406	100
1467	AAL50803.1|AA6	AA6	1	201	1	199	2e-103	779	74.63	150	49	100
155	ANM86397.1|AA7	AA7	27	479	44	473	3e-19	235	23.28	108	311	93
427	SMQ49385.1|AA7	AA7	6	316	101	415	1e-82	672	45.14	144	163	98
913	ANM86677.1|AA7	AA7	26	572	20	563	2e-130	1030	39.75	219	321	95
1242	ANM86677.1|AA7	AA7	7	582	11	549	2e-56	525	31.57	185	344	92
668	ACH92573.1|AA9	AA9	1	347	1	347	0.0	1402	77.23	268	79	99
330	AEO60934.1|CBM1	CBM1	1	374	1	366	8e-152	1134	61.64	233	129	99
667	AAP57751.1|CBM1	CBM1	1	274	1	273	7e-147	1088	76.64	210	63	89
681	EGX51488.1|CBM1	CBM1	1	293	1	296	4e-130	974	66.33	197	95	100
786	EGX47540.1|CBM1	CBM1	1	340	1	337	3e-33	338	33.62	119	204	88
842	AAQ21385.1|CBM1|3.2.1.4	CBM1	1	237	1	241	2e-102	781	63.02	167	46	99
965	EGX47540.1|CBM1	CBM1	72	341	91	363	9e-16	204	26.76	76	183	74
1065	CAP68330.1|CBM1	CBM1	27	343	57	374	1e-18	229	26.37	96	175	67
82	AAA34210.1|CBM1|3.2.1.91	CBM1	1	472	1	471	0.0	2079	89.83	424	47	100
669	AJK52687.1|CBM13	CBM13	1	282	18	279	5e-25	267	32.53	95	157	100
812	AHM66085.1|CBM13	CBM13	5	402	2	400	2e-93	764	43.48	180	203	98
1004	ADU23112.1|CBM13	CBM13	1	219	6	239	8e-10	150	27.98	68	142	99
1130	ADO75815.1|CBM13	CBM13	1	389	3	401	5e-53	484	36.25	149	228	99
1293	ADJ43143.1|CBM13	CBM13	8	154	16	172	1e-21	238	38.18	63	76	85
1477	CAZ34341.1|CBM13	CBM13	102	360	1403	1695	3e-31	332	29.43	88	165	67
476	EGX48217.1|CBM18	CBM18	5	1193	7	1208	0.0	1687	33.57	427	692	98
966	ANH56515.1|CBM18	CBM18	1	475	1	471	0.0	1363	57.75	287	162	100
62	EAA61799.1|CBM18	CBM18	1	126	379	505	4e-35	336	51.97	66	60	99
99	ABR18138.1|CBM18	CBM18	292	525	325	559	5e-74	645	51.36	132	80	97
1423	APA08444.1|CBM18	CBM18	48	383	614	936	3e-37	400	32.07	110	206	78
951	CBZ54290.1|CBM20	CBM20	14	323	206	492	4e-12	176	25.00	79	202	85
976	CAP83026.1|CBM24	CBM24	19	799	18	797	0.0	1693	44.58	358	400	60
1383	APA05436.1|CBM24	CBM24	1	425	3	427	0.0	1360	60.47	260	160	100
11	ADZ45396.1|CBM24|3.2.1.59	CBM24	1	574	1	574	0.0	2974	98.78	568	5	99
811	AEV99440.1|CBM3	CBM3	42	420	215	588	8e-49	472	34.62	135	228	86
692	AHC03897.1|CBM42	CBM42	1	491	1	491	0.0	2399	92.26	453	38	62
1439	ADB90535.1|CBM42	CBM42	1	510	2	508	0.0	2082	81.21	415	91	100
1576	CCT65560.1|CBM48	CBM48	1	475	1	481	5e-178	1329	58.62	289	174	99
1634	SCB64505.1|CBM48	CBM48	1	580	170	850	1e-156	1229	48.28	337	226	99
1011	CAP86012.1|CBM50	CBM50	1	200	1	223	2e-14	184	31.44	72	122	99
1421	EGX48300.1|CBM50	CBM50	21	160	294	445	7e-17	211	36.60	56	83	100
119	ANH22735.1|CBM66	CBM66	1	494	1	499	0.0	1674	65.81	333	154	99
1324	ASF76259.1|CE1	CE1	47	316	37	313	1e-13	183	25.42	75	177	83
584	CAL53384.1|CE11	CE11	77	447	3	384	4e-28	312	26.77	106	251	63
967	CAL53384.1|CE11	CE11	37	485	35	436	3e-25	289	24.89	118	259	73
51	CAL53384.1|CE11	CE11	75	427	36	395	1e-39	401	29.49	110	230	72
1620	CAL53384.1|CE11	CE11	24	387	37	410	4e-62	563	33.68	129	226	92
697	CAP67203.1|CE12	CE12	4	337	367	721	2e-23	265	29.92	111	207	97
1160	ARA85284.1|CE12	CE12	42	313	98	368	9e-18	218	27.11	77	182	80
76	ARA85284.1|CE12	CE12	80	315	129	368	3e-12	177	26.80	67	159	64
1541	CAP67203.1|CE12	CE12	6	257	369	629	4e-11	166	28.94	79	161	77
928	AGS66965.1|CE14	CE14	68	444	39	405	3e-10	164	27.34	108	241	67
390	SMY24715.1|CE16	CE16	6	182	1	170	1e-44	408	47.19	84	85	97
28	ANH22675.1|CE4	CE4	113	399	98	383	6e-26	287	31.91	97	172	69
605	ABN48556.1|CE5|3.1.1.74	CE5	1	248	1	248	1e-178	1284	98.39	244	4	100
12	EGX52366.1|CE5	CE5	1	231	1	226	1e-56	475	46.55	108	117	94
416	AEI52017.1|CE6	CE6	46	496	307	739	5e-39	395	29.81	141	270	84
553	AEI52017.1|CE6	CE6	37	518	306	767	1e-40	407	28.35	144	292	90
714	AEI52017.1|CE6	CE6	27	570	284	768	5e-41	412	29.93	170	291	95
869	AEI52017.1|CE6	CE6	10	472	279	731	3e-36	374	29.86	146	281	88
940	AEI52017.1|CE6	CE6	27	349	307	625	2e-17	219	26.35	93	196	84
1292	AEI52017.1|CE6	CE6	48	511	311	730	3e-27	303	28.80	144	240	83
87	AEI52017.1|CE6	CE6	27	521	293	733	8e-41	410	30.25	157	260	87
148	CCA72779.1|CE8	CE8	1	328	1	313	2e-75	617	46.55	155	153	100
303	ANH22683.1|CE9	CE9	1	433	1	437	0.0	1797	74.60	326	107	99
226	CCA23362.1|GH0	GH0	119	480	121	467	1e-36	376	29.83	108	239	70
473	AHV96388.1|GH0	GH0	18	672	8	652	4e-106	882	33.83	226	406	97
502	CCA23362.1|GH0	GH0	74	437	116	464	5e-80	693	45.05	164	185	80
1290	APA15273.1|GH0	GH0	1	235	1	244	7e-51	454	43.20	108	121	100
282	AAP57758.1|GH1|3.2.1.21	GH1	1	484	1	484	0.0	2471	92.56	448	36	100
458	ASA69242.1|GH1	GH1	2	279	235	550	7e-20	232	28.05	92	174	99
1054	BAP16238.1|GH10	GH10	1	318	1	309	1e-101	794	48.29	155	151	95
81	XP_331853.1|GH105	GH105	1	372	1	375	0.0	1492	74.93	281	91	100
1203	SDU84370.1|GH109	GH109	58	355	53	329	6e-10	156	27.15	82	191	82
789	ACF40831.1|GH11|3.2.1.8	GH11	1	221	1	221	2e-156	1132	100.00	221	0	100
1009	AAE16058.1|GH11|3.2.1.8	GH11	1	230	1	229	5e-139	1019	85.65	197	32	100
1635	CCT68763.1|GH114	GH114	5	336	8	341	3e-132	998	57.44	193	137	98
497	AEO59811.1|GH115	GH115	3	970	24	1076	0.0	1561	35.45	380	569	99
1133	AFK32784.1|GH12	GH12	1	235	1	235	2e-169	1221	100.00	235	0	100
864	BAG69580.1|GH13_1|3.2.1.1	GH13_1	1	463	1	463	0.0	2094	82.97	385	77	100
779	ARY90622.1|GH13_31	GH13_31	1	562	2	564	2e-156	1202	43.41	247	309	100
857	AEO69575.1|GH13_40	GH13_40	2	579	4	582	1e-162	1247	43.67	262	295	99
60	CCT74621.1|GH13_40	GH13_40	2	590	13	594	0.0	1785	55.69	328	254	98
270	KFY84961.1|GH135	GH135	13	376	5	370	4e-45	430	32.08	119	240	96
256	AAW69316.1|GH16	GH16	1	382	1	357	1e-42	401	31.52	122	230	100
1057	ANG86217.1|GH16	GH16	23	379	11	351	3e-25	281	27.49	102	225	91
1127	ANG86217.1|GH16	GH16	7	284	6	258	6e-29	310	29.89	84	166	69
1491	APA07044.1|GH17	GH17	19	80	418	481	6e-14	186	56.25	36	26	83
741	EHK47006.1|GH18|3.2.1.96	GH18	1	357	1	362	0.0	1476	75.41	273	84	100
1095	AFD36223.1|GH18	GH18	1	524	9	525	0.0	1934	72.83	386	125	100
1105	AIT18871.1|GH18	GH18	1	373	1	371	9e-149	1122	56.84	212	159	98
1617	CDZ97380.1|GH18	GH18	200	659	382	898	2e-24	286	25.40	143	271	64
158	AEO63777.1|GH2	GH2	10	870	29	894	0.0	2785	61.22	532	326	99
482	CCT66619.1|GH2	GH2	3	869	2	864	0.0	2909	62.47	546	310	99
1217	AID21733.1|GH2	GH2	1	906	1	942	0.0	4790	95.86	903	3	100
706	XP_367690.1|GH20	GH20	4	310	787	1102	3e-85	725	50.32	159	148	99
759	AAB47061.1|GH20|3.2.1.52	GH20	1	602	1	602	0.0	3213	99.17	597	5	100
483	APA07880.1|GH26	GH26	20	324	26	349	1e-104	825	58.46	190	114	94
484	APA07880.1|GH26	GH26	1	311	1	310	2e-72	608	43.75	140	161	98
810	BAA33931.1|GH27|3.2.1.22	GH27	1	408	1	395	1e-88	719	39.10	165	216	100
1523	CAA93246.1|GH27|3.2.1.22	GH27	1	622	1	623	0.0	3008	87.96	548	74	99
1010	CAM07141.1|GH28|3.2.1.15	GH28	1	380	1	380	0.0	1915	98.68	375	5	100
1514	BAE64464.1|GH28	GH28	13	609	614	1205	8e-11	171	20.49	134	401	87
304	ACH72647.1|GH3	GH3	1	929	1	929	0.0	4892	97.63	907	22	100
336	ARN56192.1|GH3	GH3	304	1133	24	837	2e-131	1102	32.83	282	503	73
446	AAP57756.1|GH3	GH3	1	835	1	833	0.0	4135	91.38	763	70	100
666	AIB10099.1|GH3|3.2.1.21	GH3	1	865	1	866	0.0	4133	91.45	792	73	100
761	ANH56449.1|GH3	GH3	1	533	1	538	0.0	1693	60.11	324	208	100
1308	AEV97206.1|GH3	GH3	1	758	21	782	4e-75	679	29.32	241	457	100
1311	AMQ54964.1|GH3	GH3	3	413	591	979	1e-10	166	24.21	107	251	99
1318	AEO67512.1|GH3	GH3	28	869	41	900	0.0	2243	53.87	466	371	97
1440	CCT70172.1|GH3	GH3	1	770	1	772	0.0	3283	79.40	613	157	100
1243	CAC80492.1|GH30_3|3.2.1.75	GH30_3	1	490	1	490	0.0	2550	98.16	481	9	100
1043	EGR45006.1|GH30_7	GH30_7	4	460	2	459	0.0	1445	59.22	273	181	99
441	CCT74357.1|GH31	GH31	21	954	58	1021	0.0	2407	48.93	478	443	98
560	BAE65527.1|GH32	GH32	211	735	27	577	5e-51	501	28.47	162	345	71
1147	BAE65527.1|GH32	GH32	193	621	99	577	1e-18	235	23.43	116	297	69
1589	BAE65527.1|GH32	GH32	223	809	16	577	5e-90	802	31.37	197	324	73
1138	EAA35900.1|GH37	GH37	7	680	1	678	0.0	2338	63.92	434	239	98
1005	EAA61322.1|GH39	GH39	4	415	5	452	7e-76	639	33.77	156	242	99
464	BAJ65040.1|GH4	GH4	1	432	1	448	2e-161	1211	52.41	239	185	100
552	AHC72383.1|GH43_11|3.2.1.37|3.2.1.55	GH43_11	1	545	1	538	0.0	2259	77.33	423	113	100
1542	XP_366410.1|GH43_11	GH43_11	197	620	826	1261	4e-22	265	26.24	127	249	68
1135	AJY87077.1|GH43_29	GH43_29	277	890	365	949	1e-15	214	24.01	152	414	68
235	AEA20065.1|GH43_3	GH43_3	11	337	368	686	5e-28	300	30.03	106	187	96
268	AOZ95200.1|GH43_35	GH43_35	49	404	25	345	7e-28	309	29.27	108	200	64
565	AOZ95200.1|GH43_35	GH43_35	39	532	4	454	5e-26	294	27.94	145	281	87
830	CCT62886.1|GH47	GH47	1	1062	15	1053	0.0	3768	67.07	713	325	100
1150	ANH56509.1|GH47	GH47	4	587	5	621	6e-158	1220	44.16	276	300	99
1222	CEF72631.1|GH47	GH47	4	592	2	605	0.0	1924	60.66	370	213	99
63	AGM20695.1|GH49	GH49	11	625	6	595	1e-142	1118	41.32	262	309	98
1207	CEF73756.1|GH5	GH5	1	408	1	393	7e-164	1220	54.66	223	170	100
994	ANB12240.1|GH5_22	GH5_22	1	475	1	476	0.0	1703	67.86	323	152	99
360	EEU48583.1|GH5_24	GH5_24	20	494	13	487	0.0	1519	58.80	284	183	96
918	AAP57754.1|GH5_5	GH5_5	1	438	1	436	0.0	1802	84.51	371	64	99
318	CCD34874.1|GH5_9	GH5_9	13	750	90	826	0.0	1872	51.78	393	323	98
391	ABO93399.2|GH55	GH55	1	760	1	762	0.0	3918	98.16	748	12	100
600	SMQ46409.1|GH55	GH55	35	799	25	800	0.0	1444	42.77	343	396	96
1214	ABR23667.1|GH55	GH55	1	759	1	759	0.0	3963	99.34	754	5	100
1325	AAU99998.1|GH55|3.2.1.58	GH55	1	766	1	780	4e-110	925	33.83	275	458	100
1599	AAF80600.1|GH55|3.2.1.58	GH55	1	776	2	770	0.0	3190	78.72	614	151	100
9	AAP57750.1|GH62|3.2.1.55	GH62	1	322	1	322	0.0	1481	86.02	277	45	100
1075	CCT69140.1|GH64	GH64	1	446	1	443	3e-178	1324	58.09	262	176	99
1671	CAP93857.1|GH65	GH65	10	1079	9	1067	0.0	3988	68.25	731	327	99
1042	CCT73043.1|GH67	GH67	1	818	1	825	0.0	2702	61.66	513	298	81
858	XP_324211.1|GH7	GH7	2	122	494	654	4e-13	172	30.25	49	71	88
44	ANH56513.1|GH72	GH72	1	457	1	459	0.0	1736	69.33	321	132	100
772	AAS77607.1|GH75	GH75	1	234	1	235	1e-122	912	72.34	170	64	100
914	EAA59719.1|GH75	GH75	73	615	9	569	2e-80	737	33.17	202	293	64
1657	AEO59530.1|GH75	GH75	208	268	30	94	2e-14	190	66.15	43	18	87
312	CBX93008.1|GH76	GH76	17	248	469	709	3e-13	180	24.49	60	168	86
901	CAP73625.1|GH76	GH76	2	441	17	457	0.0	1606	67.42	298	141	99
1296	EAA63396.1|GH76	GH76	36	354	446	747	3e-14	192	26.67	88	203	89
1302	EAA63396.1|GH76	GH76	30	331	445	747	2e-19	233	27.08	88	192	90
126	CAK44952.1|GH76	GH76	1	442	7	454	2e-87	719	40.26	186	242	100
419	SMQ46612.1|GH78	GH78	7	526	763	1283	8e-37	383	27.10	145	361	92
665	CAP83098.1|GH78	GH78	6	883	44	910	0.0	1934	46.22	416	429	99
1044	SMQ46612.1|GH78	GH78	55	533	812	1288	6e-32	342	25.10	123	343	88
64	SMY20297.1|GH78	GH78	42	485	803	1288	6e-32	341	24.55	122	311	88
501	XP_003717944.1|GH81	GH81	16	678	234	879	0.0	1657	49.18	328	314	97
262	APA15889.1|GH92	GH92	6	797	15	805	0.0	2923	67.63	537	252	99
559	AQT69797.1|GH92	GH92	2	808	6	755	5e-78	702	27.03	230	476	99
1447	CCD46136.1|GH92	GH92	1	787	1	781	0.0	2717	63.72	504	273	99
273	EAA29319.1|GH93	GH93	5	433	18	453	1e-163	1283	56.04	246	180	99
563	CEF77547.1|GT0	GT0	19	422	7	414	5e-93	752	38.76	162	232	96
768	ARF89445.1|GT1	GT1	65	534	469	932	1e-12	184	26.80	130	319	83
820	ARF89445.1|GT1	GT1	93	568	465	939	3e-31	338	28.72	141	319	77
140	ARF89445.1|GT1	GT1	58	394	462	798	1e-11	176	24.57	85	243	62
210	AGQ47228.1|GT2	GT2	1	1858	3	1862	0.0	7779	76.44	1434	408	100
211	ABS11265.1|GT2	GT2	1	1768	1	1780	0.0	6941	72.71	1303	453	100
224	ACH58563.1|GT2	GT2	10	703	8	704	0.0	2670	70.93	505	174	98
538	BAY30132.1|GT2	GT2	47	553	592	1076	1e-24	284	22.80	119	351	96
626	CCT62022.1|GT2	GT2	1	1211	1	1221	0.0	5058	78.22	959	247	100
797	ADC49105.1|GT2	GT2	33	530	44	484	4e-16	214	25.43	133	283	82
1166	BAY90071.1|GT2	GT2	14	222	3077	3253	5e-19	254	35.71	75	101	96
1298	ARJ66532.1|GT2	GT2	9	353	312	642	1e-11	172	25.98	93	225	97
1387	AFZ04852.1|GT2	GT2	48	570	607	1082	6e-10	163	23.49	128	326	91
39	AFY93865.1|GT2	GT2	10	290	2139	2433	7e-24	274	31.23	94	181	64
1468	BAV51039.1|GT2	GT2	55	258	1023	1219	6e-10	154	28.04	60	127	76
1580	AFY93865.1|GT2	GT2	1	424	410	818	8e-30	322	29.66	132	256	99
110	CCA38978.1|GT20	GT20	1	311	477	847	9e-46	442	31.83	120	185	71
1344	EAA65371.1|GT22	GT22	67	379	620	940	3e-25	282	28.92	96	206	82
1345	AEO67880.1|GT31	GT31	1	501	1	512	5e-118	935	38.53	205	276	99
1249	CCT73207.1|GT32	GT32	2	371	6	363	3e-123	950	50.27	189	163	99
1250	ANH56537.1|GT32	GT32	12	327	9	324	2e-161	1188	66.46	210	106	93
1333	CAP73255.1|GT32	GT32	7	330	3	320	1e-27	289	27.57	94	207	90
329	EAA66095.1|GT34	GT34	20	437	382	791	2e-35	366	26.32	115	276	90
475	EAA66095.1|GT34	GT34	158	451	492	787	5e-15	202	25.56	80	197	65
851	EAA66095.1|GT34	GT34	14	417	377	791	1e-34	361	27.80	119	272	78
937	AEO61943.1|GT34	GT34	1	312	1	314	8e-118	897	50.47	160	149	100
1260	AAP05785.1|GT39|2.4.1.109	GT39	1	714	57	773	0.0	3600	92.89	666	48	100
242	ASF09272.1|GT4	GT4	64	475	430	812	3e-19	238	23.43	101	263	78
320	CED82388.1|GT4	GT4	2	103	24	125	2e-19	220	44.12	45	57	75
654	CCF62482.1|GT4	GT4	211	666	409	831	4e-14	198	23.36	114	277	66
671	CCF62482.1|GT4	GT4	7	465	414	820	6e-17	219	23.72	111	287	89
754	ASF09272.1|GT4	GT4	70	478	438	809	7e-16	210	24.76	104	257	80
1641	CEF62298.1|GT4	GT4	7	174	9	176	3e-55	484	52.98	89	79	86
308	AID32530.1|GT51	GT51	4	184	803	993	3e-10	157	26.42	51	128	66
311	AID32530.1|GT51	GT51	8	298	804	1046	1e-13	185	27.52	82	154	97
384	AID32530.1|GT51	GT51	5	204	805	995	2e-10	157	28.84	62	114	80
591	AID32530.1|GT51	GT51	34	299	783	1042	1e-15	202	29.39	82	165	88
981	AID32530.1|GT51	GT51	4	188	802	996	8e-14	186	28.79	57	125	62
1490	AID32530.1|GT51	GT51	56	316	797	1044	4e-10	158	25.18	69	166	82
1371	CED85243.1|GT57	GT57	4	192	623	809	9e-65	558	58.33	112	72	98
229	APA12986.1|GT62	GT62	1	462	13	482	0.0	1808	75.05	355	104	99
52	SMY29343.1|GT62	GT62	320	496	932	1115	7e-24	275	36.98	71	98	85
55	CAD70999.1|GT62	GT62	1	404	1	404	0.0	1923	85.89	347	57	100
1332	CEF79406.1|GT64	GT64	13	339	51	369	7e-121	927	54.74	179	140	92
1198	XP_331907.1|GT66	GT66	1	123	1	123	5e-62	533	81.30	100	23	99
1261	ANH56533.1|GT69	GT69	1	415	1	418	0.0	1555	70.00	294	119	100
1277	ADX06399.1|GT7	GT7	56	337	38	308	3e-10	160	22.49	65	199	79
1122	XP_365280.1|GT90	GT90	3	602	212	817	0.0	1435	45.40	281	306	99
1458	CCT61886.1|GT90	GT90	1	976	1	963	0.0	2559	50.10	494	459	99
1584	SMY22954.1|GT90	GT90	1	455	4	459	2e-99	852	38.10	176	273	83
945	KFD56234.1|GT98	GT98	26	1020	98	1004	5e-31	347	21.93	223	662	80
